# Interpreting GC content differences across populations at polymorphic sites

**DOI:** 10.64898/2026.05.16.725686

**Authors:** Sheel Chandra, Ziyue Gao

**Author notes:** Author for Correspondence*: Ziyue Gao, Department of Genetics, University of Pennsylvania Perelman School of Medicine, Philadelphia, PA, USA.

## Abstract

Recent studies have reported consistent inter-population differences in GC content at polymorphic sites in multiple species, including humans. Specifically, populations that experienced recent bottlenecks exhibit lower average GC content at common polymorphic sites compared to non-bottlenecked groups—an observation previously interpreted as an indication of rapid evolution of base composition or shifts in mutation patterns. In this study, we investigate the evolutionary and technical factors driving these patterns across humans, mice, maize, and silkworm. In humans, the reported inter-population difference at common variants reverses among rare variants and becomes nearly negligible when all polymorphic sites are considered. Including rare variants similarly reduces the inter-population differences in other species examined. Across species, we observe that rare variants consistently exhibit higher GC content than common variants, reflecting differences in the relative abundance of mutation types across allele frequencies. We demonstrate that these observations arise from the combined effects of demographic history and an excess of GC→AT over AT→GC mutations, which is counteracted by GC-biased gene conversion (gBGC) over long evolutionary timescales. Forward-in-time simulations incorporating these processes and realistic parameters recapitulate the observed variation in GC content across populations and allele frequency bins. Overall, our findings show that the GC content at polymorphic sites is strongly shaped by the interaction among demographic history, GC→AT versus AT→GC mutation imbalance, and gBGC, rather than reflecting stable, genome-wide trends. Consequently, inter-population differences in GC content—especially at common variants—should not be interpreted as evidence of ongoing divergence in base composition or population-specific shifts in mutation patterns.

**Significance Statement:** Inter-population differences in GC content at polymorphic sites in humans and several other species have been interpreted as evidence of rapid evolution in base composition— a surprising claim given the conservation of genomic GC content across species. Here, we demonstrate that these allele frequency-dependent patterns can arise predictably from the interplay between AT-biased mutational input, GC-biased gene conversion, and demographic history, without requiring population-specific changes in mutation patterns. This work provides a mechanistic explanation for a puzzling pattern observed across diverse taxa and cautions that allele frequency filters can systematically distort the inference about mutation patterns from segregating variants.
