## Supplementary Tables for "Interpreting GC content differences across populations at polymorphic sites"

### Sheet: Table S1
GC%, AT%, and average DAF estimated from population-specific allele frequencies of polarized common, rare (split into DAF > 95% and DAF <5%), and all SNPs in the human genome.
All SNPs (n=35,792,511)
Mutation Type		C>T	C>A	C>G	T>C	T>G	T>A	AT%	GC%
SNP Abundance		0.3672	0.0986	0.0828	0.2959	0.0797	0.0758
		Average DAF
Population	AFR	0.0342	0.0297	0.0317	0.0574	0.033	0.0331	0.4564	0.5436
	EUR	0.0343	0.0299	0.0316	0.0572	0.0328	0.0331	0.4565	0.5435
	AMR	0.0343	0.0298	0.0316	0.0573	0.0328	0.0331	0.4565	0.5435
	EAS	0.0342	0.0299	0.0315	0.0573	0.0328	0.0332	0.4565	0.5435
	SAS	0.0342	0.0299	0.0316	0.0573	0.0328	0.0331	0.4565	0.5435
Rare SNPs (DAF<5%) (n=32,793,679)
Mutation Type		C>T	C>A	C>G	T>C	T>G	T>A	AT%	GC%
SNP Abundance		0.3693	0.1	0.0837	0.2899	0.0806	0.0765
		Average DAF
Population	AFR	0.0051	0.0046	0.0049	0.005	0.0046	0.0048	0.4547	0.5453
	EUR	0.0012	0.0011	0.0011	0.0011	0.0011	0.0011	0.4543	0.5457
	AMR	0.0012	0.0011	0.0011	0.0011	0.001	0.0011	0.4543	0.5457
	EAS	0.001	0.001	0.001	0.001	0.0009	0.001	0.4543	0.5457
	SAS	0.0013	0.0011	0.0011	0.0012	0.0011	0.0012	0.4543	0.5457
Common SNPs (5% <= DAF <= 95%) (n=2,470,918)
Mutation Type		C>T	C>A	C>G	T>C	T>G	T>A	AT%	GC%
SNP Abundance		0.3678	0.0907	0.08	0.3132	0.0752	0.0731
		Average DAF
Population	AFR	0.2965	0.2995	0.3014	0.3289	0.3156	0.3058	0.4761	0.5239
	EUR	0.3449	0.3489	0.3478	0.3685	0.3572	0.3515	0.4825	0.5175
	AMR	0.3449	0.3489	0.348	0.3689	0.3577	0.3518	0.4823	0.5177
	EAS	0.3466	0.3506	0.3489	0.3702	0.3583	0.3532	0.4827	0.5173
	SAS	0.344	0.3482	0.3471	0.3683	0.3568	0.3506	0.4822	0.5178
Rare SNPs (DAF > 95%) (n=527,914)
Mutation Type		C>T	C>A	C>G	T>C	T>G	T>A	AT%	GC%
SNP Abundance		0.2324	0.045	0.0416	0.5896	0.0465	0.0448
		Average DAF
Population	AFR	0.9636	0.9533	0.9559	0.9825	0.9588	0.9599	0.324	0.676
	EUR	0.9957	0.9945	0.9948	0.9974	0.9951	0.9952	0.3227	0.6773
	AMR	0.996	0.9948	0.9953	0.9975	0.9954	0.9956	0.3227	0.6773
	EAS	0.9966	0.9956	0.996	0.9979	0.9963	0.9962	0.3226	0.6774
	SAS	0.9952	0.9939	0.9943	0.9972	0.9947	0.9947	0.3227	0.6773

### Sheet: Table S2
GC%, AT%, and average DAF estimated from population-specific allele frequencies of polarized common, rare (split into DAF > 95% and DAF <5%), and all SNPs in the human genome after excluding CpG/TpG/CpA sites.
All SNPs (n=28,111,837)
Mutation Type		C>T	C>A	C>G	T>C	T>G	T>A	AT%	GC%
SNP Abundance		0.362	0.107	0.0753	0.2939	0.0761	0.0858
		Average DAF
Population	AFR	0.0341	0.0295	0.0321	0.0509	0.0337	0.0334	0.443627	0.556373
	EUR	0.0342	0.0296	0.032	0.0508	0.0336	0.0334	0.443714	0.556286
	AMR	0.0342	0.0295	0.032	0.0508	0.0336	0.0334	0.443715	0.556285
	EAS	0.0341	0.0296	0.032	0.0508	0.0335	0.0334	0.4437	0.5563
	SAS	0.0342	0.0296	0.032	0.0508	0.0336	0.0334	0.443696	0.556304
Rare SNPs (DAF<5%) (n=25,813,487)
Mutation Type		C>T	C>A	C>G	T>C	T>G	T>A	AT%	GC%
SNP Abundance		0.3634	0.1084	0.0759	0.2893	0.0766	0.0864
		Average DAF
Population	AFR	0.0051	0.0046	0.0049	0.005	0.0046	0.0047	0.442377	0.557623
	EUR	0.0012	0.0011	0.0011	0.0011	0.0011	0.0011	0.441962	0.558038
	AMR	0.0012	0.0011	0.0011	0.0011	0.001	0.0011	0.441948	0.558052
	EAS	0.001	0.001	0.001	0.001	0.001	0.001	0.441912	0.558088
	SAS	0.0012	0.0011	0.0011	0.0012	0.0011	0.0012	0.441952	0.558048
Common SNPs (5% <= DAF <= 95%) (n=1,934,915)
Mutation Type		C>T	C>A	C>G	T>C	T>G	T>A	AT%	GC%
SNP Abundance		0.3617	0.0984	0.0736	0.3101	0.0732	0.083
		Average DAF
Population	AFR	0.2976	0.299	0.3034	0.3248	0.3168	0.3059	0.473112	0.526888
	EUR	0.3459	0.3485	0.3496	0.3657	0.3585	0.3517	0.47996	0.52004
	AMR	0.3459	0.3483	0.35	0.366	0.3591	0.3518	0.480164	0.519836
	EAS	0.3477	0.3503	0.3507	0.3673	0.3596	0.3534	0.480424	0.519576
	SAS	0.3451	0.3477	0.3491	0.3654	0.3582	0.3507	0.479827	0.520173
Rare SNPs (DAF > 95%) (n=363,435)
Mutation Type		C>T	C>A	C>G	T>C	T>G	T>A	AT%	GC%
SNP Abundance		0.261	0.0543	0.0437	0.5292	0.0522	0.0596
		Average DAF
Population	AFR	0.9633	0.9533	0.9555	0.9794	0.9587	0.9607	0.375456	0.624544
	EUR	0.9957	0.9945	0.9949	0.9971	0.9951	0.9952	0.37518	0.62482
	AMR	0.9959	0.9948	0.9953	0.9973	0.9955	0.9956	0.375194	0.624806
	EAS	0.9966	0.9956	0.996	0.9977	0.9962	0.9963	0.375126	0.624874
	SAS	0.9952	0.9938	0.9943	0.9969	0.9947	0.9948	0.375176	0.624824
GC%, AT%, and average DAF estimated from population-specific allele frequencies of polarized common, rare (combined DAF > 95% and DAF <5%), and all SNPs in the human genome after excluding CpG and TpG sites.
All SNPs (n=28,111,837)
Mutation Type		C>T	C>A	C>G	T>C	T>G	T>A	AT%	GC%
SNP Abundance		0.362	0.107	0.0753	0.2939	0.0761	0.0858
		Average DAF
Population	AFR	0.0341	0.0295	0.0321	0.0509	0.0337	0.0334	0.443627	0.556373
	EUR	0.0342	0.0296	0.032	0.0508	0.0336	0.0334	0.443714	0.556286
	AMR	0.0342	0.0295	0.032	0.0508	0.0336	0.0334	0.443715	0.556285
	EAS	0.0341	0.0296	0.032	0.0508	0.0335	0.0334	0.4437	0.5563
	SAS	0.0342	0.0296	0.032	0.0508	0.0336	0.0334	0.443696	0.556304
Common SNPs (5% <= DAF <= 95%) (n=1,934,915)
Mutation Type		C>T	C>A	C>G	T>C	T>G	T>A	AT%	GC%
SNP Abundance		0.3617	0.0984	0.0736	0.3101	0.0732	0.083
		Average DAF
Population	AFR	0.2976	0.299	0.3034	0.3248	0.3168	0.3059	0.473112	0.526888
	EUR	0.3459	0.3485	0.3496	0.3657	0.3585	0.3517	0.47996	0.52004
	AMR	0.3459	0.3483	0.35	0.366	0.3591	0.3518	0.480164	0.519836
	EAS	0.3477	0.3503	0.3507	0.3673	0.3596	0.3534	0.480424	0.519576
	SAS	0.3451	0.3477	0.3491	0.3654	0.3582	0.3507	0.479827	0.520173
Rare SNPs (DAF<5% & DAF>95%) (n=26,176,922)
Mutation Type		C>T	C>A	C>G	T>C	T>G	T>A	AT%	GC%
SNP Abundance		0.362	0.1077	0.0754	0.2927	0.0763	0.086
		Average DAF
Population	AFR	0.0147	0.0113	0.0125	0.0295	0.0136	0.0139	0.441448	0.558552
	EUR	0.0112	0.008	0.0091	0.0261	0.0105	0.0107	0.441035	0.558965
	AMR	0.0112	0.008	0.0091	0.0261	0.0105	0.0107	0.441021	0.558979
	EAS	0.011	0.0079	0.009	0.026	0.0104	0.0106	0.440985	0.559015
	SAS	0.0112	0.0081	0.0091	0.0262	0.0106	0.0107	0.441025	0.558975

### Sheet: Table S3
GC%, AT%, and average DAF estimated from population-specific allele frequencies of polarized common, rare (split into DAF > 95% and DAF <5%), and all SNPs in the mouse genome.
All SNPs
Mutation Type		C>T	C>A	C>G	T>C	T>G	T>A	AT%	GC%
SNP Abundance		44.59%	10.25%	0.0597	23.90%	6.85%	0.0844
		Average DAF
Population	CAS	0.1708	0.1968	0.1683	0.2068	0.2239	0.2016	0.4199	0.5801
	DOM	0.1848	0.1938	0.1802	0.2724	0.2381	0.2269	0.4344	0.5656
	MUS	0.1848	0.2035	0.1834	0.227	0.2342	0.2213	0.4358	0.5642
Rare SNPs (DAF<5%)
Mutation Type		C>T	C>A	C>G	T>C	T>G	T>A	AT%	GC%
SNP Abundance		0.4564	0.1119	0.0523	0.2259	0.0662	0.0875
		Average DAF
Population	CAS	0.0411	0.0418	0.0403	0.0433	0.0483	0.0412	0.395674	0.604326
	DOM	0.0129	0.0155	0.0121	0.0225	0.02	0.0167	0.382314	0.617686
	MUS	0.0173	0.0198	0.0137	0.0138	0.0127	0.0104	0.381416	0.618584
Common SNPs (5% <= DAF <= 95%)
Mutation Type		C>T	C>A	C>G	T>C	T>G	T>A	AT%	GC%
SNP Abundance		0.4564	0.1119	0.0523	0.2259	0.0662	0.0875
		Average DAF
Population	CAS	0.1549	0.1698	0.1489	0.2001	0.208	0.1922	0.4493	0.5507
	DOM	0.1817	0.2122	0.1763	0.223	0.2173	0.2046	0.482	0.518
	MUS	0.1999	0.2234	0.182	0.2308	0.2305	0.2173	0.4837	0.5163
Rare SNPs (DAF > 95%)
Mutation Type		C>T	C>A	C>G	T>C	T>G	T>A	AT%	GC%
SNP Abundance		0.3948	0.1004	0.0405	0.3543	0.0591	0.0509
		Average DAF
Population	CAS	0.9723	0.9688	0.9628	0.9757	0.9681	0.9607	0.3643	0.6357
	DOM	0.9934	0.994	0.9872	0.9948	0.9809	0.9782	0.3714	0.6286
	MUS	0.9951	0.9954	0.9893	0.9982	0.9878	0.9813	0.3779	0.6221

### Sheet: Table S4
GC%, AT%, and average DAF estimated from population-specific allele frequencies of polarized common, rare (split into DAF > 95% and DAF <5%), and all SNPs in the maize genome.
All SNPs
Mutation Type		C>T	C>A	C>G	T>C	T>G	T>A	AT%	GC%
SNP Abundance		0.3986	0.1341	0.0597	0.2398	0.0765	0.0913
		Average DAF
Population	Wild	0.1448	0.2412	0.1212	0.2005	0.2389	0.1984	0.3184	0.6816
	Inbred	0.1582	0.2433	0.1186	0.2272	0.2233	0.2167	0.3244	0.6756
Rare SNPs (DAF<5%)
Mutation Type		C>T	C>A	C>G	T>C	T>G	T>A	AT%	GC%
SNP Abundance		0.4117	0.1302	0.0606	0.2216	0.0784	0.0975
		Average DAF
Population	Wild	0.0223	0.0288	0.0198	0.0151	0.0187	0.0133	0.3099	0.6901
	Inbred	0.0151	0.0177	0.0142	0.0075	0.0103	0.0048	0.2914	0.7086
Common SNPs (5% <= DAF <= 95%)
Mutation Type		C>T	C>A	C>G	T>C	T>G	T>A	AT%	GC%
SNP Abundance		0.3821	0.1187	0.0584	0.2938	0.0842	0.0628
		Average DAF
Population	Wild	0.2088	0.168	0.1811	0.2168	0.2109	0.2084	0.3593	0.6407
	Inbred	0.2255	0.2033	0.2007	0.2474	0.2443	0.2317	0.3812	0.6188
Rare SNPs (DAF > 95%)
Mutation Type		C>T	C>A	C>G	T>C	T>G	T>A	AT%	GC%
SNP Abundance		0.2602	0.1224	0.0592	0.4029	0.0733	0.082
		Average DAF
Population	Wild	0.9914	0.9823	0.9882	0.9907	0.9772	0.9788	0.2828	0.7172
	Inbred	0.9972	0.984	0.9845	0.9959	0.9839	0.9812	0.2989	0.7011
